# Single-cell analysis of a salmonid immune system (brown trout *Salmo trutta*) reveals evolutionary divergence and hatchery-induced transcriptional reprogramming

**DOI:** 10.1101/2025.05.04.652114

**Authors:** James Ord, Helena Saura Martinez, Monica Hongroe Solbakken, Anastasiia Berezenko, Simone Oberhaensli, Stephanie Talker, Heike Schmidt-Posthaus, Irene Adrian-Kalchhauser

## Abstract

Vertebrate immune systems exhibit striking evolutionary diversity, yet our understanding remains biased toward mammalian models. Here, we generate a single-cell atlas of immune cells from the ecologically and economically important salmonid *Salmo trutta* (brown trout), a lineage characterized by an ancestral whole-genome duplication (WGD). Profiling over 83,000 kidney-derived immune cells, we resolved 34 transcriptionally distinct populations, identified core immune lineages, and uncovered novel markers in neutrophils, macrophages, T- and B-cells. We detected pervasive transcriptional divergence between WGD-derived ohnologue pairs, indicating putative sub- and neofunctionalization in immune gene regulation. We further show that the transcriptional identity of immune cells is shaped by rearing history: fish raised in hatcheries—whether for one or multiple generations—showed shifts in immune gene expression across cell types. These included genes involved in G protein-coupled receptor signalling, a process which has previously been implicated in domestication. Our findings provide insight into the evolution of vertebrate immunity and raise concerns about the immunological fitness of hatchery-reared fish released into the wild.
