## Supplementary_material_v2 for "Single-cell analysis of a salmonid immune system (brown trout *Salmo trutta*) reveals evolutionary divergence and hatchery-induced transcriptional reprogramming": TableS8_ohnolog_pair_categories.xlsx

### Sheet: Sheet1
Table S8. Categorisation of 173 ohnolog pairs amongst variably expressed genes according to differences in or similaroty of expression patterns across clusters
pattern	elucius_homolog_ensembl_gene	ensembl_gene_id1	ensembl_gene_id2
gain_or_loss	ENSELUG00000000521	ENSSTUG00000010009	ENSSTUG00000021032
gain_or_loss	ENSELUG00000001191	ENSSTUG00000015784	ENSSTUG00000043099
gain_or_loss	ENSELUG00000001298	ENSSTUG00000004332	ENSSTUG00000022469
gain_or_loss	ENSELUG00000001915	ENSSTUG00000014576	ENSSTUG00000036281
gain_or_loss	ENSELUG00000002447	ENSSTUG00000015655	ENSSTUG00000020697
gain_or_loss	ENSELUG00000003026	ENSSTUG00000001843	ENSSTUG00000043834
gain_or_loss	ENSELUG00000003173	ENSSTUG00000020894	ENSSTUG00000035670
gain_or_loss	ENSELUG00000003865	ENSSTUG00000043609	ENSSTUG00000045952
gain_or_loss	ENSELUG00000003886	ENSSTUG00000003581	ENSSTUG00000030369
gain_or_loss	ENSELUG00000004445	ENSSTUG00000018890	ENSSTUG00000024776
gain_or_loss	ENSELUG00000004452	ENSSTUG00000017007	ENSSTUG00000048058
gain_or_loss	ENSELUG00000004532	ENSSTUG00000019907	ENSSTUG00000036522
gain_or_loss	ENSELUG00000005365	ENSSTUG00000019588	ENSSTUG00000029349
gain_or_loss	ENSELUG00000006195	ENSSTUG00000003258	ENSSTUG00000018100
gain_or_loss	ENSELUG00000006323	ENSSTUG00000011355	ENSSTUG00000027897
gain_or_loss	ENSELUG00000006660	ENSSTUG00000009073	ENSSTUG00000009924
gain_or_loss	ENSELUG00000006834	ENSSTUG00000032882	ENSSTUG00000047602
gain_or_loss	ENSELUG00000007720	ENSSTUG00000014283	ENSSTUG00000025846
gain_or_loss	ENSELUG00000008583	ENSSTUG00000024050	ENSSTUG00000037142
gain_or_loss	ENSELUG00000009468	ENSSTUG00000002982	ENSSTUG00000019632
gain_or_loss	ENSELUG00000009711	ENSSTUG00000003219	ENSSTUG00000019332
gain_or_loss	ENSELUG00000009764	ENSSTUG00000009544	ENSSTUG00000034656
gain_or_loss	ENSELUG00000010497	ENSSTUG00000007556	ENSSTUG00000015644
gain_or_loss	ENSELUG00000010805	ENSSTUG00000030883	ENSSTUG00000050039
gain_or_loss	ENSELUG00000011039	ENSSTUG00000027120	ENSSTUG00000048217
gain_or_loss	ENSELUG00000011068	ENSSTUG00000013680	ENSSTUG00000029529
gain_or_loss	ENSELUG00000011541	ENSSTUG00000029509	ENSSTUG00000047834
gain_or_loss	ENSELUG00000011604	ENSSTUG00000046219	ENSSTUG00000046712
gain_or_loss	ENSELUG00000011615	ENSSTUG00000004906	ENSSTUG00000013656
gain_or_loss	ENSELUG00000011747	ENSSTUG00000005056	ENSSTUG00000005193
gain_or_loss	ENSELUG00000011941	ENSSTUG00000044613	ENSSTUG00000047437
gain_or_loss	ENSELUG00000013134	ENSSTUG00000009308	ENSSTUG00000034473
gain_or_loss	ENSELUG00000013810	ENSSTUG00000002768	ENSSTUG00000030546
gain_or_loss	ENSELUG00000014902	ENSSTUG00000016106	ENSSTUG00000021792
gain_or_loss	ENSELUG00000014998	ENSSTUG00000020219	ENSSTUG00000037599
gain_or_loss	ENSELUG00000015205	ENSSTUG00000032105	ENSSTUG00000048491
gain_or_loss	ENSELUG00000015212	ENSSTUG00000005603	ENSSTUG00000019900
gain_or_loss	ENSELUG00000015677	ENSSTUG00000014262	ENSSTUG00000047809
gain_or_loss	ENSELUG00000015828	ENSSTUG00000000818	ENSSTUG00000012415
gain_or_loss	ENSELUG00000016236	ENSSTUG00000006717	ENSSTUG00000016530
gain_or_loss	ENSELUG00000016580	ENSSTUG00000003249	ENSSTUG00000006727
gain_or_loss	ENSELUG00000016787	ENSSTUG00000000151	ENSSTUG00000016959
gain_or_loss	ENSELUG00000016994	ENSSTUG00000031978	ENSSTUG00000044233
gain_or_loss	ENSELUG00000017092	ENSSTUG00000010224	ENSSTUG00000022742
gain_or_loss	ENSELUG00000017262	ENSSTUG00000017221	ENSSTUG00000029439
gain_or_loss	ENSELUG00000017541	ENSSTUG00000017645	ENSSTUG00000049645
gain_or_loss	ENSELUG00000019067	ENSSTUG00000031982	ENSSTUG00000039526
gain_or_loss	ENSELUG00000019083	ENSSTUG00000013923	ENSSTUG00000016050
gain_or_loss	ENSELUG00000019340	ENSSTUG00000033384	ENSSTUG00000038163
gain_or_loss	ENSELUG00000019629	ENSSTUG00000002855	ENSSTUG00000038814
gain_or_loss	ENSELUG00000019719	ENSSTUG00000016949	ENSSTUG00000050571
gain_or_loss	ENSELUG00000020340	ENSSTUG00000001900	ENSSTUG00000005321
gain_or_loss	ENSELUG00000020871	ENSSTUG00000029030	ENSSTUG00000041745
gain_or_loss	ENSELUG00000021045	ENSSTUG00000000262	ENSSTUG00000010653
gain_or_loss	ENSELUG00000021100	ENSSTUG00000021863	ENSSTUG00000028019
gain_or_loss	ENSELUG00000021126	ENSSTUG00000002790	ENSSTUG00000023812
gain_or_loss	ENSELUG00000021218	ENSSTUG00000005928	ENSSTUG00000046009
gain_or_loss	ENSELUG00000021563	ENSSTUG00000013913	ENSSTUG00000041050
gain_or_loss	ENSELUG00000022240	ENSSTUG00000007828	ENSSTUG00000040651
gain_or_loss	ENSELUG00000022459	ENSSTUG00000012450	ENSSTUG00000040869
gain_or_loss	ENSELUG00000022508	ENSSTUG00000001690	ENSSTUG00000050100
gain_or_loss	ENSELUG00000022610	ENSSTUG00000008505	ENSSTUG00000009795
gain_or_loss	ENSELUG00000022868	ENSSTUG00000029930	ENSSTUG00000046342
gain_or_loss	ENSELUG00000023805	ENSSTUG00000019204	ENSSTUG00000023054
gain_or_loss	ENSELUG00000025744	ENSSTUG00000009303	ENSSTUG00000010691
gain_or_loss	ENSELUG00000028620	ENSSTUG00000008440	ENSSTUG00000026450
gain_or_loss	ENSELUG00000033251	ENSSTUG00000001115	ENSSTUG00000020541
gain_or_loss	ENSELUG00000034343	ENSSTUG00000000682	ENSSTUG00000044003
identical	ENSELUG00000000775	ENSSTUG00000006803	ENSSTUG00000046091
identical	ENSELUG00000001204	ENSSTUG00000021957	ENSSTUG00000024213
identical	ENSELUG00000003572	ENSSTUG00000014503	ENSSTUG00000034974
identical	ENSELUG00000003922	ENSSTUG00000041884	ENSSTUG00000047203
identical	ENSELUG00000004488	ENSSTUG00000040807	ENSSTUG00000047929
identical	ENSELUG00000004499	ENSSTUG00000008859	ENSSTUG00000010122
identical	ENSELUG00000004581	ENSSTUG00000014216	ENSSTUG00000035986
identical	ENSELUG00000004896	ENSSTUG00000003545	ENSSTUG00000029199
identical	ENSELUG00000005087	ENSSTUG00000007675	ENSSTUG00000010467
identical	ENSELUG00000005428	ENSSTUG00000021324	ENSSTUG00000049597
identical	ENSELUG00000006241	ENSSTUG00000018257	ENSSTUG00000041693
identical	ENSELUG00000006924	ENSSTUG00000033778	ENSSTUG00000045625
identical	ENSELUG00000008264	ENSSTUG00000037724	ENSSTUG00000043172
identical	ENSELUG00000008698	ENSSTUG00000021598	ENSSTUG00000021726
identical	ENSELUG00000010050	ENSSTUG00000034482	ENSSTUG00000034867
identical	ENSELUG00000011362	ENSSTUG00000000056	ENSSTUG00000027797
identical	ENSELUG00000012545	ENSSTUG00000003686	ENSSTUG00000005410
identical	ENSELUG00000013010	ENSSTUG00000038698	ENSSTUG00000050131
identical	ENSELUG00000013565	ENSSTUG00000001609	ENSSTUG00000010154
identical	ENSELUG00000014215	ENSSTUG00000027410	ENSSTUG00000035221
identical	ENSELUG00000014978	ENSSTUG00000016181	ENSSTUG00000021889
identical	ENSELUG00000015243	ENSSTUG00000012364	ENSSTUG00000032214
identical	ENSELUG00000015934	ENSSTUG00000000660	ENSSTUG00000035152
identical	ENSELUG00000015941	ENSSTUG00000015019	ENSSTUG00000050922
identical	ENSELUG00000016368	ENSSTUG00000006024	ENSSTUG00000008754
identical	ENSELUG00000016439	ENSSTUG00000006634	ENSSTUG00000036286
identical	ENSELUG00000016701	ENSSTUG00000000556	ENSSTUG00000047953
identical	ENSELUG00000017648	ENSSTUG00000016325	ENSSTUG00000024865
identical	ENSELUG00000017768	ENSSTUG00000032210	ENSSTUG00000047874
identical	ENSELUG00000018082	ENSSTUG00000044293	ENSSTUG00000046460
identical	ENSELUG00000018323	ENSSTUG00000048869	ENSSTUG00000051094
identical	ENSELUG00000018445	ENSSTUG00000009919	ENSSTUG00000034275
identical	ENSELUG00000018918	ENSSTUG00000006381	ENSSTUG00000021673
identical	ENSELUG00000018958	ENSSTUG00000005260	ENSSTUG00000007997
identical	ENSELUG00000018977	ENSSTUG00000002660	ENSSTUG00000009420
identical	ENSELUG00000019313	ENSSTUG00000005581	ENSSTUG00000021085
identical	ENSELUG00000019524	ENSSTUG00000006763	ENSSTUG00000007163
identical	ENSELUG00000019640	ENSSTUG00000005644	ENSSTUG00000046103
identical	ENSELUG00000019758	ENSSTUG00000011404	ENSSTUG00000044825
identical	ENSELUG00000019919	ENSSTUG00000009864	ENSSTUG00000030296
identical	ENSELUG00000020231	ENSSTUG00000005282	ENSSTUG00000012909
identical	ENSELUG00000020641	ENSSTUG00000029156	ENSSTUG00000041096
identical	ENSELUG00000021500	ENSSTUG00000004844	ENSSTUG00000048926
identical	ENSELUG00000021506	ENSSTUG00000015974	ENSSTUG00000048908
identical	ENSELUG00000021708	ENSSTUG00000035911	ENSSTUG00000048716
identical	ENSELUG00000023580	ENSSTUG00000038287	ENSSTUG00000044969
identical	ENSELUG00000023748	ENSSTUG00000001905	ENSSTUG00000045746
identical	ENSELUG00000026022	ENSSTUG00000023921	ENSSTUG00000050995
identical	ENSELUG00000028484	ENSSTUG00000029147	ENSSTUG00000041114
identical	ENSELUG00000000487	ENSSTUG00000002167	ENSSTUG00000012302
identical	ENSELUG00000000542	ENSSTUG00000015832	ENSSTUG00000038105
identical	ENSELUG00000000712	ENSSTUG00000017791	ENSSTUG00000049622
identical	ENSELUG00000001055	ENSSTUG00000020287	ENSSTUG00000045262
identical	ENSELUG00000001340	ENSSTUG00000034581	ENSSTUG00000048380
identical	ENSELUG00000001587	ENSSTUG00000031007	ENSSTUG00000045621
identical	ENSELUG00000003869	ENSSTUG00000001118	ENSSTUG00000046947
identical	ENSELUG00000003978	ENSSTUG00000021270	ENSSTUG00000026200
identical	ENSELUG00000004239	ENSSTUG00000020147	ENSSTUG00000036010
identical	ENSELUG00000007216	ENSSTUG00000012256	ENSSTUG00000035779
identical	ENSELUG00000008982	ENSSTUG00000021557	ENSSTUG00000036267
identical	ENSELUG00000009253	ENSSTUG00000005802	ENSSTUG00000015346
identical	ENSELUG00000009416	ENSSTUG00000002919	ENSSTUG00000019676
identical	ENSELUG00000010148	ENSSTUG00000013706	ENSSTUG00000021149
identical	ENSELUG00000011920	ENSSTUG00000004218	ENSSTUG00000013288
identical	ENSELUG00000012245	ENSSTUG00000038025	ENSSTUG00000038732
identical	ENSELUG00000012535	ENSSTUG00000010799	ENSSTUG00000036732
identical	ENSELUG00000013916	ENSSTUG00000008309	ENSSTUG00000019581
identical	ENSELUG00000014189	ENSSTUG00000001355	ENSSTUG00000010978
identical	ENSELUG00000014218	ENSSTUG00000013912	ENSSTUG00000043409
identical	ENSELUG00000014466	ENSSTUG00000008418	ENSSTUG00000021724
identical	ENSELUG00000014640	ENSSTUG00000010608	ENSSTUG00000043825
identical	ENSELUG00000014783	ENSSTUG00000000685	ENSSTUG00000044016
identical	ENSELUG00000015643	ENSSTUG00000002886	ENSSTUG00000049305
identical	ENSELUG00000016778	ENSSTUG00000000505	ENSSTUG00000047915
identical	ENSELUG00000018855	ENSSTUG00000014068	ENSSTUG00000048857
identical	ENSELUG00000019006	ENSSTUG00000004369	ENSSTUG00000047658
identical	ENSELUG00000020615	ENSSTUG00000003681	ENSSTUG00000032821
identical	ENSELUG00000022226	ENSSTUG00000001233	ENSSTUG00000021031
identical	ENSELUG00000022293	ENSSTUG00000013468	ENSSTUG00000040784
identical	ENSELUG00000022298	ENSSTUG00000008248	ENSSTUG00000015205
identical	ENSELUG00000022298	ENSSTUG00000008249	ENSSTUG00000015205
identical	ENSELUG00000022377	ENSSTUG00000022642	ENSSTUG00000028919
identical	ENSELUG00000022943	ENSSTUG00000028319	ENSSTUG00000044076
identical	ENSELUG00000027140	ENSSTUG00000002327	ENSSTUG00000023835
identical	ENSELUG00000029526	ENSSTUG00000007947	ENSSTUG00000029686
identical	ENSELUG00000029987	ENSSTUG00000009018	ENSSTUG00000400325
identical	ENSELUG00000030174	ENSSTUG00000018231	ENSSTUG00000046470
swap	ENSELUG00000000464	ENSSTUG00000036465	ENSSTUG00000043847
swap	ENSELUG00000000650	ENSSTUG00000023308	ENSSTUG00000024378
swap	ENSELUG00000000837	ENSSTUG00000019020	ENSSTUG00000022987
swap	ENSELUG00000004077	ENSSTUG00000004633	ENSSTUG00000009975
swap	ENSELUG00000007920	ENSSTUG00000008220	ENSSTUG00000029553
swap	ENSELUG00000014402	ENSSTUG00000017124	ENSSTUG00000018785
swap	ENSELUG00000014769	ENSSTUG00000006538	ENSSTUG00000019557
swap	ENSELUG00000017283	ENSSTUG00000007842	ENSSTUG00000013359
swap	ENSELUG00000019657	ENSSTUG00000013788	ENSSTUG00000048082
swap	ENSELUG00000022871	ENSSTUG00000004524	ENSSTUG00000015057
swap	ENSELUG00000023051	ENSSTUG00000015301	ENSSTUG00000035314
swap	ENSELUG00000023380	ENSSTUG00000014797	ENSSTUG00000028591
swap	ENSELUG00000023418	ENSSTUG00000045017	ENSSTUG00000046894
swap	ENSELUG00000029334	ENSSTUG00000031537	ENSSTUG00000038265
swap	ENSELUG00000030686	ENSSTUG00000030245	ENSSTUG00000037556
swap_partial	ENSELUG00000000505	ENSSTUG00000013569	ENSSTUG00000046926
swap_partial	ENSELUG00000001984	ENSSTUG00000001284	ENSSTUG00000012003
swap_partial	ENSELUG00000003773	ENSSTUG00000043576	ENSSTUG00000045934
swap_partial	ENSELUG00000013828	ENSSTUG00000001424	ENSSTUG00000011758
swap_partial	ENSELUG00000017489	ENSSTUG00000043728	ENSSTUG00000045344
swap_partial	ENSELUG00000019334	ENSSTUG00000004433	ENSSTUG00000017457
