## Supplementary_material_v2 for "Single-cell analysis of a salmonid immune system (brown trout *Salmo trutta*) reveals evolutionary divergence and hatchery-induced transcriptional reprogramming": TableS13_Pseudobulk_GOterms.xlsx

### Sheet: cluster1_GOterms_170723
Table S13. Enriched GO terms (molecular function) amongst genes differentially expressed in pseudobulk in 'mix' or 'farm' origin fish relative to 'wild'
cluster_ID	GO_ID	Description	GeneRatio	BgRatio	p.adjust	geneID	Count	DEG_group
N1	4930	G protein-coupled receptor activity	3/26	128/10998	0.0329216166621626	ENSSTUG00000001436/ENSSTUG00000005180/ENSSTUG00000050662	3	farm_up
N1	20037	heme binding	7/29	44/10998	3.05394876905924e-10	ENSSTUG00000001645/ENSSTUG00000001675/ENSSTUG00000001703/ENSSTUG00000013771/ENSSTUG00000013812/ENSSTUG00000013859/ENSSTUG00000026899	7	mix_up
N1	5506	iron ion binding	3/29	51/10998	0.00331061091838872	ENSSTUG00000001675/ENSSTUG00000013812/ENSSTUG00000013859	3	mix_up
M1	20037	heme binding	7/47	42/11943	7.13672539223072e-09	ENSSTUG00000001645/ENSSTUG00000001675/ENSSTUG00000001703/ENSSTUG00000007163/ENSSTUG00000013771/ENSSTUG00000013812/ENSSTUG00000013859	7	mix_up
M1	5506	iron ion binding	3/47	54/11943	0.0196953218759438	ENSSTUG00000001675/ENSSTUG00000013812/ENSSTUG00000013859	3	mix_up
M1	4930	G protein-coupled receptor activity	5/56	102/11943	0.00400798710083054	ENSSTUG00000000856/ENSSTUG00000019342/ENSSTUG00000026811/ENSSTUG00000037452/ENSSTUG00000046194	5	mix_down
B3	5509	calcium ion binding	6/27	222/8558	0.00101450912113655	ENSSTUG00000001382/ENSSTUG00000005180/ENSSTUG00000008237/ENSSTUG00000020365/ENSSTUG00000027494/ENSSTUG00000046342	6	farm_up
B3	4930	G protein-coupled receptor activity	3/27	57/8558	0.00694991079215591	ENSSTUG00000005180/ENSSTUG00000013977/ENSSTUG00000035677	3	farm_up
B3	20037	heme binding	6/24	31/8558	2.08687591455998e-09	ENSSTUG00000001645/ENSSTUG00000001675/ENSSTUG00000001703/ENSSTUG00000013771/ENSSTUG00000013812/ENSSTUG00000013859	6	mix_up
B3	5506	iron ion binding	3/24	33/8558	0.000600378023634696	ENSSTUG00000001675/ENSSTUG00000013812/ENSSTUG00000013859	3	mix_up
