## Supplementary_material_v2 for "Single-cell analysis of a salmonid immune system (brown trout *Salmo trutta*) reveals evolutionary divergence and hatchery-induced transcriptional reprogramming": TablesS3to6_exclusive_markers.xlsx

### Sheet: TableS3_Neutrophil_markers
Table S3. Genes found to be markers exclusively of Neutrophil clusters; clusters of which the gene is a high abundance marker (pct.1 >/= 0.6) and those of which the gene is a marker regardless of abundance, are listed in columns 2 and 7, respectively
gene_id	clusters_HA	name_or_symbol	prior_marker_name	description	prior_marker_primary_ct	clusters_all
ENSSTUG00000000466	N1	arap3	NA	arf-GAP with Rho-GAP domain, ANK repeat and PH domain-containing protein 3-like [Source:NCBI gene;Acc:115167133]	NA	N1
ENSSTUG00000002140	N1, N2	nccrp1	NCCRP1	NCCRP1, F-box associated domain containing [Source:NCBI gene;Acc:115154146]	Cytotoxic_cells	N1, N2
ENSSTUG00000002143	N1	adam28	NA	zinc metalloproteinase-disintegrin-like lachestatin-2 [Source:NCBI gene;Acc:115200381]	NA	N1
ENSSTUG00000004206	N1	PLEKHF1	NA	pleckstrin homology domain-containing family F member 2-like [Source:NCBI gene;Acc:115167445]	NA	N1
ENSSTUG00000004844	N1	m17	NA	uncharacterized LOC115149198 [Source:NCBI gene;Acc:115149198]	NA	N1
ENSSTUG00000005891	N1, N2	txn	NA	thioredoxin-like [Source:NCBI gene;Acc:115194408]	NA	N1, N2
ENSSTUG00000006838	N2, N3, N4, N5	tmsb1	NA	thymosin beta-a-like [Source:NCBI gene;Acc:115205661]	NA	N2, N5, N3, N4
ENSSTUG00000007163	N6, N1, N2, N5	mpx	MPO (MPX) (EPX as cross hit)	eosinophil peroxidase-like [Source:NCBI gene;Acc:115204188]	Neutrophils	N5, N6, N2, N1
ENSSTUG00000007926	N2, N1	ncf1	NSF1 (NCF1)	neutrophil cytosolic factor 1-like [Source:NCBI gene;Acc:115148603]	Granulocytes	N1, N2
ENSSTUG00000007986	N1, N2	tktb	NA	transketolase-like [Source:NCBI gene;Acc:115165262]	NA	N1, N2
ENSSTUG00000008220	N1	cdkn1bb	NA	tyrosine--tRNA ligase, mitochondrial-like [Source:NCBI gene;Acc:115192669]	NA	N1
ENSSTUG00000008711	N1, N2	zgc:56585	NA	15-hydroxyprostaglandin dehydrogenase [NAD(+)]-like [Source:NCBI gene;Acc:115197228]	NA	N1, N2
ENSSTUG00000008854	N1	antxr2a	NA	anthrax toxin receptor 2-like [Source:NCBI gene;Acc:115200604]	NA	N1
ENSSTUG00000009474	N2, N5, N3, N4		NA	complement factor D-like [Source:NCBI gene;Acc:115192645]	NA	N2, N4, N3, N5
ENSSTUG00000010287	N1, N2		NA	fructose-1,6-bisphosphatase 1-like [Source:NCBI gene;Acc:115200684]	NA	N1, N2
ENSSTUG00000011854	N2, N4, N3, N5, N6		HCE	high choriolytic enzyme 1-like [Source:NCBI gene;Acc:115202891]	Neutrophils	N6, N4, N2, N5, N3
ENSSTUG00000012256	N1, N2	alox5ap	NA	arachidonate 5-lipoxygenase-activating protein-like [Source:NCBI gene;Acc:115153845]	NA	N1, N2
ENSSTUG00000014730	N1, N2		NA	CD97 antigen-like [Source:NCBI gene;Acc:115147749]	NA	N1, N2
ENSSTUG00000015832	N1	mmp9	MMP9	matrix metalloproteinase-9-like [Source:NCBI gene;Acc:115165351]	Neutrophils	N1
ENSSTUG00000016263	N1		NA	C-type lectin domain family 4 member E-like [Source:NCBI gene;Acc:115191618]	NA	N1
ENSSTUG00000016542	N1, N2	kdelr2a	NA	ER lumen protein-retaining receptor 2-like [Source:NCBI gene;Acc:115205167]	NA	N1, N2
ENSSTUG00000017863	N1, N2, N3, N5	gpx1b	NA	glutathione peroxidase 1b [Source:ZFIN;Acc:ZDB-GENE-040912-60]	NA	N1, N3, N2, N5
ENSSTUG00000018003	N1		NA	collagenase 3-like [Source:NCBI gene;Acc:115154375]	NA	N1
ENSSTUG00000019020	N1, N2	dachd	NA	dachshund homolog 1-like [Source:NCBI gene;Acc:115160586]	NA	N1, N2
ENSSTUG00000019948	N1	GADL1	NA	acidic amino acid decarboxylase GADL1-like [Source:NCBI gene;Acc:115182998]	NA	N1
ENSSTUG00000021190	N5, N3, N2, N4	CPA1	CPA5	carboxypeptidase A1-like [Source:NCBI gene;Acc:115152325]	Neutrophils	N2, N4, N5, N3
ENSSTUG00000021285	N1	pfkfb4a	NA	6-phosphofructo-2-kinase/fructose-2,6-bisphosphatase 4-like [Source:NCBI gene;Acc:115150798]	NA	N1
ENSSTUG00000022304	N1, N2		NA	arachidonate 15-lipoxygenase B-like [Source:NCBI gene;Acc:115202303]	NA	N1, N2
ENSSTUG00000025248	N2	kcnq5a	NA	potassium voltage-gated channel subfamily KQT member 5-like [Source:NCBI gene;Acc:115193803]	NA	N1, N2
ENSSTUG00000028319	N1, N3, N2, N5	taldo1	NA	transaldolase-like [Source:NCBI gene;Acc:115203494]	NA	N2, N1, N3, N5
ENSSTUG00000028650	N1, N2	OSCP1	NA	protein OSCP1-like [Source:NCBI gene;Acc:115176757]	NA	N1, N2
ENSSTUG00000030390	N1, N2	dgkzb	NA	diacylglycerol kinase zeta-like [Source:NCBI gene;Acc:115197140]	NA	N1, N2
ENSSTUG00000030567	N4		NA		NA	N2, N3, N4, N5
ENSSTUG00000035779	N1, N2	alox5ap	NA	arachidonate 5-lipoxygenase-activating protein-like [Source:NCBI gene;Acc:115204605]	NA	N1, N2
ENSSTUG00000038951	N1, N2	zgc:152951	NA	uncharacterized LOC115161072 [Source:NCBI gene;Acc:115161072]	NA	N1, N2
ENSSTUG00000039164	N1, N2, N5		NA	aerolysin-like protein [Source:NCBI gene;Acc:115168675]	NA	N1, N2, N5
ENSSTUG00000039310	N2	npdc1a	NA	neural proliferation differentiation and control protein 1-like [Source:NCBI gene;Acc:115159659]	NA	N1, N5, N2
ENSSTUG00000044076	N1, N2, N3, N5	taldo1	NA	transaldolase-like [Source:NCBI gene;Acc:115166835]	NA	N1, N3, N2, N5
ENSSTUG00000044527	N1, N2, N5, N3		NA	PLAC8-like protein 1 [Source:NCBI gene;Acc:115177215]	NA	N1, N3, N2, N5
ENSSTUG00000045318	N5, N3, N2, N4		NA	complement factor D-like [Source:NCBI gene;Acc:115158231]	NA	N2, N4, N5, N3
ENSSTUG00000048740	N1	gadd45aa	NA	growth arrest and DNA damage-inducible protein GADD45 alpha-like [Source:NCBI gene;Acc:115169986]	NA	N1
ENSSTUG00000049274	N1	actb2	NA	actin, cytoplasmic 1 [Source:NCBI gene;Acc:115188892]	NA	N1
ENSSTUG00000050040	N1	qpct	NA	glutaminyl-peptide cyclotransferase-like [Source:NCBI gene;Acc:115162459]	NA	N1
mikado.28G760	N1, N2	6PGD	NA	6-phosphogluconate dehydrogenase, decarboxylating	NA	N1, N2
mikado.30G513	N1, N2	NA	NA	NA	NA	N1, N2

### Sheet: TableS4_Macrophage_markers
Table S4. Genes found to be markers exclusively of Macrophage clusters; clusters of which the gene is a high abundance marker (pct.1 >/= 0.6) and those of which the gene is a marker regardless of abundance, are listed in columns 2 and 7, respectively
gene_id	Shorthand	clusters_HA	prior_marker_name	description	prior_marker_primary_ct	clusters_all
ENSSTUG00000001658	M1		NA	bactericidal permeability-increasing protein-like [Source:NCBI gene;Acc:115207535]	NA	M1, M3
ENSSTUG00000001863	M1	enpp1	NA	ectonucleotide pyrophosphatase/phosphodiesterase family member 1-like [Source:NCBI gene;Acc:115195902]	NA	M1
ENSSTUG00000004629	M1	zgc:153184	NA	capZ-interacting protein-like [Source:NCBI gene;Acc:115163846]	NA	M1, M2
ENSSTUG00000007928	M1, M3	si:ch211-194m7.5	NA	olfactomedin-4-like [Source:NCBI gene;Acc:115151860]	NA	M1, M2, M3
ENSSTUG00000008409	M1		NA	high affinity immunoglobulin gamma Fc receptor I-like [Source:NCBI gene;Acc:115163278]	NA	M1, M3
ENSSTUG00000012061	M1	si:ch211-147m6.1	NA	olfactomedin-like [Source:NCBI gene;Acc:115196900]	NA	M1, M3
ENSSTUG00000013542	M3	epdl1	NA	ependymin-like [Source:NCBI gene;Acc:115198158]	NA	M3
ENSSTUG00000013713	M4	flt3	NA	fms related receptor tyrosine kinase 3 [Source:NCBI gene;Acc:115151084]	NA	M4
ENSSTUG00000013745	M3	FABP7	NA	fatty acid binding protein 7 [Source:NCBI gene;Acc:115193536]	NA	M3
ENSSTUG00000016302	M1	si:ch1073-406l10.2	NA	si:ch1073-406l10.2 [Source:ZFIN;Acc:ZDB-GENE-141212-315]	NA	M1
ENSSTUG00000020765	M1	anxa5b	NA	annexin A5-like [Source:NCBI gene;Acc:115182780]	NA	M1, M5
ENSSTUG00000022041	M1, M3	c1qa	NA	complement C1q subcomponent subunit A-like [Source:NCBI gene;Acc:115204699]	NA	M1, M2, M3
ENSSTUG00000022069	M1, M3	c1qc	NA	complement C1q subcomponent subunit C-like [Source:NCBI gene;Acc:115204700]	NA	M1, M2, M3
ENSSTUG00000022077	M1, M3	c1qb	NA	complement C1q subcomponent subunit B-like [Source:NCBI gene;Acc:115204701]	NA	M1, M2, M3
ENSSTUG00000022571	M1		NA	protein S100-A1-like [Source:NCBI gene;Acc:115182331]	NA	M1, M5
ENSSTUG00000024661	M1	ptprsa	NA	receptor-type tyrosine-protein phosphatase S-like [Source:NCBI gene;Acc:115157389]	NA	M1, M2
ENSSTUG00000031848	M1	MPEG1	MPEG1.1	macrophage expressed 1 [Source:NCBI gene;Acc:115164978]	APCs, Macrophages	M2, M4, M3, M1
ENSSTUG00000033316	M1		NA	macrophage mannose receptor 1-like [Source:NCBI gene;Acc:115184562]	NA	M1
ENSSTUG00000033456	M1	EMP1	NA	epithelial membrane protein 2-like [Source:NCBI gene;Acc:115200445]	NA	M1
ENSSTUG00000035115	M1	IGLON5	NA	IgLON family member 5 [Source:NCBI gene;Acc:115177206]	NA	M1, M2
ENSSTUG00000040640	M5	cfd	NA	complement factor D-like [Source:NCBI gene;Acc:115173057]	NA	M5
ENSSTUG00000044613	M1		NA	keratin, type I cytoskeletal 18-like [Source:NCBI gene;Acc:115150165]	NA	M1, M3, M4
ENSSTUG00000047335	M1		NA	B-cadherin-like [Source:NCBI gene;Acc:115167390]	NA	M1, M2
mikado.1G2286	M1	CD22	NA	NA	NA	M1, M2
mikado.23G174	M1	NA	NA	NA	NA	M1, M2, M4

### Sheet: TableS5_Tcell_markers
Table S5. Genes found to be markers exclusively of T-cell clusters; clusters of which the gene is a high abundance marker (pct.1 >/= 0.6) and those of which the gene is a marker regardless of abundance, are listed in columns 2 and 7, respectively
gene_id	Shorthand	clusters_HA	prior_marker_name	description	prior_marker_primary_ct	clusters_all
ENSSTUG00000002790	T1, T3, T6, T4		TCF7	transcription factor 7-like 2 [Source:NCBI gene;Acc:115148559]	T-cells	T5, T2, T6, T4, T3, T1
ENSSTUG00000002855	T4	CD4-2b	NA	uncharacterized LOC115176412 [Source:NCBI gene;Acc:115176412]	NA	T3, T4, T6
ENSSTUG00000002982	T4, T6	ccr7	NA	C-C chemokine receptor type 7-like [Source:NCBI gene;Acc:115208678]	Immune	T4, T3, T6, T1
ENSSTUG00000005355	T5		NA	C-C motif chemokine 3-like [Source:NCBI gene;Acc:115198118]	NA	T2, T5
ENSSTUG00000006325	T1, T4, T6		NA	T-cell-specific surface glycoprotein CD28-like [Source:NCBI gene;Acc:115161442]	NA	T1, T2, T3, T4, T6
ENSSTUG00000006882	T5		NA	immunoglobulin superfamily member 3-like [Source:NCBI gene;Acc:115161128]	NA	T5
ENSSTUG00000007876	T5		NA	T-cell surface antigen CD2-like [Source:NCBI gene;Acc:115155791]	NA	T1, T5, T6
ENSSTUG00000007894	T6	foxo1b	NA	forkhead box protein O1-A-like [Source:NCBI gene;Acc:115197216]	NA	T1, T2, T4, T3, T5, T6
ENSSTUG00000008344	T1, T2, T4, T5, T6	si:dkey-81j8.6	NA	serine/threonine-protein kinase 10-like [Source:NCBI gene;Acc:115150390]	NA	T1, T2, T4, T3, T6, T5
ENSSTUG00000008352	T1, T4, T5, T6		NA	FYN-binding protein 1-like [Source:NCBI gene;Acc:115151691]	NA	T1, T2, T4, T3, T5, T6
ENSSTUG00000009885	T5		NA	zinc finger and BTB domain-containing protein 16-like [Source:NCBI gene;Acc:115164371]	NA	T1, T2, T3, T4, T5, T6
ENSSTUG00000013913	T4		CD28	T-cell-specific surface glycoprotein CD28-like [Source:NCBI gene;Acc:115195937]	T-cells	T4, T6
ENSSTUG00000014088	T5		NA	SLAM family member 5-like [Source:NCBI gene;Acc:115191974]	NA	T5
ENSSTUG00000015614	T2	plk3	NA	serine/threonine-protein kinase PLK3-like [Source:NCBI gene;Acc:115169771]	NA	T1, T2, T3, T4, T5, T6
ENSSTUG00000015644	T2, T5	il2rb	NA	interleukin 2 receptor subunit beta [Source:NCBI gene;Acc:115170931]	NA	T2, T5
ENSSTUG00000017594	T5	dnase1l4.1	NA	deoxyribonuclease gamma-like [Source:NCBI gene;Acc:115150043]	NA	T5
ENSSTUG00000017872	T1, T5		NA	hematopoietic cell signal transducer-like [Source:NCBI gene;Acc:115177432]	NA	T1, T2, T5, T6
ENSSTUG00000018765	T1		CD8A	T-cell surface glycoprotein CD8 alpha chain-like [Source:NCBI gene;Acc:115150216]	T-cells	T6, T1, T3
ENSSTUG00000019632	T6, T4, T1	ccr7	NA	C-C chemokine receptor type 7-like [Source:NCBI gene;Acc:115178375]	Immune	T1, T3, T2, T6, T4, T5
ENSSTUG00000020148	T4, T5, T3, T2, T6, T1		CD3E	CD3e molecule [Source:NCBI gene;Acc:115163129]	T-cells	T2, T4, T6, T3, T1, T5
ENSSTUG00000021260	T4, T6		IL7R	interleukin 7 receptor [Source:NCBI gene;Acc:115149237]	NK-like_cells, T-cells	T4, T1, T3, T6
ENSSTUG00000021598	T5, T6	pde3b	NA	cGMP-inhibited 3',5'-cyclic phosphodiesterase B-like [Source:NCBI gene;Acc:115203236]	NA	T1, T4, T2, T3, T6, T5
ENSSTUG00000023410	T1, T4, T6		NA	GTPase IMAP family member 4-like [Source:NCBI gene;Acc:115178774]	NA	T1, T2, T4, T3, T5, T6
ENSSTUG00000023942	T6	zap70	ZAP70	tyrosine-protein kinase ZAP-70-like [Source:NCBI gene;Acc:115192548]	NK-like_cells, T-cells	T1, T4, T6, T2, T3
ENSSTUG00000025217	T2, T1, T6, T4	BCL11B	BCL11B	BAF chromatin remodeling complex subunit BCL11B [Source:HGNC Symbol;Acc:HGNC:13222]	T-cells	T3, T4, T6, T5, T1, T2
ENSSTUG00000027466	T4, T5, T6	NFATC2	NA	nuclear factor of activated T-cells, cytoplasmic 2-like [Source:NCBI gene;Acc:115150081]	NA	T1, T2, T4, T3, T5, T6
ENSSTUG00000028958	T4, T6	irf1b	NA	interferon regulatory factor 1-like [Source:NCBI gene;Acc:115148551]	NA	T1, T4, T6
ENSSTUG00000030270	T5, T1, T2		PRF1	perforin-1-like [Source:NCBI gene;Acc:115203642]	NK_cells	T5, T2, T6, T1
ENSSTUG00000033778	T5, T1, T2, T4, T6	def6b	NA	differentially expressed in FDCP 6 homolog [Source:NCBI gene;Acc:115150279]	NA	T1, T2, T3, T4, T5, T6
ENSSTUG00000034207	T1	PRKD3	NA	serine/threonine-protein kinase D3-like [Source:NCBI gene;Acc:115174962]	NA	T1, T2, T3, T4, T5, T6
ENSSTUG00000035256	T4, T6	dennd2db	NA	DENN domain-containing protein 2D-like [Source:NCBI gene;Acc:115150288]	NA	T1, T2, T4, T3, T6
ENSSTUG00000035421	T1, T4, T2, T6	GZMK	GZMK	granzyme K [Source:NCBI gene;Acc:115159324]	Cytotoxic_cells	T2, T6, T1, T4, T3
ENSSTUG00000035539	T6		NA	SATB homeobox 1 [Source:NCBI gene;Acc:115178129]	NA	T1, T3, T6, T4, T5
ENSSTUG00000036602	T1, T3, T5, T4, T6	il7r	NA	interleukin-7 receptor subunit alpha-like [Source:NCBI gene;Acc:115159342]	NA	T1, T2, T3, T4, T5, T6
ENSSTUG00000037152	T6, T4, T2, T3, T1, T5		TRBC1 TCR beta constant 1		T-cells	T6, T1, T2, T3, T4, T5
ENSSTUG00000037440	T1	cd8b	CD8B	uncharacterized LOC115208267 [Source:NCBI gene;Acc:115208267]	T-cells	T6, T1
ENSSTUG00000037504	T1, T2, T6, T3, T4	sh2d1ab	NA	SH2 domain-containing protein 1A-like [Source:NCBI gene;Acc:115198632]	NA	T1, T2, T3, T4, T6
ENSSTUG00000037621	T1, T2, T5, T4, T6	fynb	NA	tyrosine-protein kinase Fyn [Source:NCBI gene;Acc:115194124]	NA	T1, T2, T3, T4, T5, T6
ENSSTUG00000041050	T4, T6		CD28	T-cell-specific surface glycoprotein CD28-like [Source:NCBI gene;Acc:115179297]	T-cells	T4, T3, T1, T6
ENSSTUG00000041667	T5, T2		NA	C-C motif chemokine 2-like [Source:NCBI gene;Acc:115169449]	NA	T2, T5
ENSSTUG00000041693	T2, T5		NA	C-C motif chemokine 4-like [Source:NCBI gene;Acc:115169450]	NA	T1, T2, T5
ENSSTUG00000043767	T1, T4, T6		NA	T-cell surface glycoprotein CD5-like [Source:NCBI gene;Acc:115191855]	NA	T1, T3, T4, T5, T6
ENSSTUG00000045625	T5	def6b	NA	differentially expressed in FDCP 6 homolog [Source:NCBI gene;Acc:115208151]	NA	T1, T2, T3, T4, T5, T6
ENSSTUG00000046884	T1, T6	PLXNA1	NA	plexin-A1-like [Source:NCBI gene;Acc:115150182]	NA	T1, T2, T3, T4, T6
ENSSTUG00000047893	T5		NA		NA	T5
ENSSTUG00000050296	T1, T6, T4, T5	itgae.2	NA	integrin subunit alpha E [Source:NCBI gene;Acc:115206314]	NA	T1, T3, T2, T4, T5, T6
ENSSTUG00000050889	T1, T4, T6	BCL11B	NA	B-cell lymphoma/leukemia 11B-like [Source:NCBI gene;Acc:115172322]	NA	T1, T2, T3, T4, T6, T5
mikado.11G117	T1, T4, T6	NA	NA	Immunoglobulin V-set domain-containing protein;SRCR domain-containing protein;T-cell surface glycoprotein CD5	NA	T1, T3, T4, T6
mikado.12G2290	T5, T1, T4, T6	NECT2	NA	Period circadian protein;T-cell surface protein tactile-like	NA	T1, T2, T3, T4, T5, T6
mikado.13G1507	T5	NA	NA	Ig-like domain-containing protein	NA	T1, T2, T5, T6
mikado.32G1307	T1, T4, T5, T6	NA	NA	Immunoglobulin subtype domain-containing protein	NA	T1, T2, T3, T4, T5, T6
mikado.6G788	T5	NA	NA	Ig-like domain-containing protein	NA	T2, T5
mikado.7G1219	T6	NA	NA	NA	NA	T1, T2, T3, T4, T6

### Sheet: TableS6_Bcell_markers_IGinfo
Table S6. Genes found to be markers exclusively of B-cell clusters; clusters of which the gene is a high abundance marker (pct.1 >/= 0.6) and those of which the gene is a marker regardless of abundance, are listed in columns 2 and 7, respectively
gene_id	clusters_HA	name_or_symbol	prior_marker_name	description	prior:marker_primary_ct	clusters_all	Immunoglobulin
ENSSTUG00000000255	B3	adcy1a	NA	adenylate cyclase 1a [Source:ZFIN;Acc:ZDB-GENE-070705-302]	NA	B3
ENSSTUG00000000337	B3	si:dkey-17m8.1	NA	C-Jun-amino-terminal kinase-interacting protein 4-like [Source:NCBI gene;Acc:115188642]	NA	B1, B2, B3, B6
ENSSTUG00000000556	B1, B4, B5		NA	lipopolysaccharide-induced tumor necrosis factor-alpha factor homolog [Source:NCBI gene;Acc:115206204]	NA	B1, B4, B5
ENSSTUG00000000897	B1, B2, B4, B5, B6, B7		NA		NA	B1, B2, B4, B5, B6, B7	Yes; BLAST hits to Ig-lambda and Ig-kappa chains, but per. ident not so high (60-76%)
ENSSTUG00000001609	B6	PRKD2	NA	serine/threonine-protein kinase D2-like [Source:NCBI gene;Acc:115205963]	NA	B1, B2, B5, B6
ENSSTUG00000001843	B1, B2, B3, B4, B5, B6		NA	erythrocyte membrane protein band 4.1 like 1 [Source:NCBI gene;Acc:115207536]	NA	B1, B2, B3, B4, B5, B6
ENSSTUG00000001935	B7		NA		NA	B1, B2, B6, B7	Yes; top blast hits to immunoglobulin lambda-1 light chain (Salmo salar; 91.43% ident)
ENSSTUG00000001941	B7		NA		NA	B1, B2, B7	Yes; ENSEMBL lists immunoglobulin-like domains (specifically V-set) in detected protein domains; top blast hits to immunoglobulin lambda-1 light chain (Salmo salar; 100% ident)
ENSSTUG00000001951	B7		BCR light IgL lambda IGLC1	immunoglobulin lambda-1 light chain-like [Source:NCBI gene;Acc:115207817]	B-cells	B2, B1, B7	Yes (IGLC)
ENSSTUG00000002415	B5, B6	EML6	NA	echinoderm microtubule-associated protein-like 6 [Source:NCBI gene;Acc:115153310]	NA	B4, B5, B6
ENSSTUG00000003309	B3, B4	rtca	NA	RNA 3'-terminal phosphate cyclase-like [Source:NCBI gene;Acc:115158066]	NA	B3, B5, B4, B6
ENSSTUG00000003397	B3, B4, B5, B6		NA	NXPE family member 3-like [Source:NCBI gene;Acc:115169540]	NA	B3, B4, B6, B5
ENSSTUG00000004049	B3		NA	uncharacterized LOC115197359 [Source:NCBI gene;Acc:115197359]	NA	B3
ENSSTUG00000005193	B1	msi2a	NA	RNA-binding protein Musashi homolog 2 [Source:NCBI gene;Acc:115154563]	NA	B1, B2, B7
ENSSTUG00000005374	B3	rag1	RAG1	recombination activating 1 [Source:NCBI gene;Acc:115197317]	B/T-cells	B3, B5, B6
ENSSTUG00000005644	B4, B5	dennd5b	NA	DENN domain-containing protein 5B-like [Source:NCBI gene;Acc:115198799]	NA	B1, B2, B4, B6, B5
ENSSTUG00000005724	B3, B6	ABCB6	NA	ATP-binding cassette sub-family B member 6, mitochondrial-like [Source:NCBI gene;Acc:115161440]	NA	B3, B4, B5, B6
ENSSTUG00000005757	B4, B5, B6	gab2	NA	GRB2 associated binding protein 2 [Source:NCBI gene;Acc:115163857]	NA	B3, B4, B5, B6
ENSSTUG00000006634	B1, B2, B3, B4, B5, B6	mef2cb	NA	myocyte-specific enhancer factor 2C-like [Source:NCBI gene;Acc:115199769]	NA	B1, B2, B3, B4, B5, B6
ENSSTUG00000006678	B6, B5, B4, B1, B2		CD37	leukocyte antigen CD37-like [Source:NCBI gene;Acc:115200978]	B-cells	B4, B1, B2, B5, B6
ENSSTUG00000006803	B5	cbfa2t3	NA	protein CBFA2T3-like [Source:NCBI gene;Acc:115202979]	NA	B1, B2, B5, B6
ENSSTUG00000007017	B1		NA		NA	B1, B5
ENSSTUG00000007085	B1, B2, B6	cblb	NA	Cbl proto-oncogene B [Source:NCBI gene;Acc:115155003]	NA	B1, B2, B6
ENSSTUG00000007343	B5	cxcr5	CXCR5 (CD185)	chemokine (C-X-C motif) receptor 5 [Source:ZFIN;Acc:ZDB-GENE-070302-8]	B-cells	B5, B1
ENSSTUG00000007627	B4, B5	dab2ipa	NA	disabled homolog 2-interacting protein-like [Source:NCBI gene;Acc:115199781]	NA	B3, B4, B5, B6
ENSSTUG00000007675	B4, B5, B6	cxcr4a	NA	C-X-C chemokine receptor type 4-like [Source:NCBI gene;Acc:115169470]	NA	B2, B3, B4, B5, B6
ENSSTUG00000007969	B2	arhgef12b	NA	rho guanine nucleotide exchange factor 12-like [Source:NCBI gene;Acc:115149633]	NA	B1, B2, B5, B6
ENSSTUG00000010099	B1	arhgap24	NA	Rho GTPase activating protein 24 [Source:NCBI gene;Acc:115149485]	NA	B1, B2
ENSSTUG00000010154	B4, B5, B6	PRKD2	NA	serine/threonine-protein kinase D2-like [Source:NCBI gene;Acc:115163003]	NA	B1, B2, B3, B4, B5, B6
ENSSTUG00000010446	B6, B4, B5, B7, B1, B2		BCR heavy IgM		B-cells	B6, B4, B2, B5, B7, B1	Yes (IgM)
ENSSTUG00000010750	B1, B2, B4, B5, B6	SPTBN1	NA	spectrin beta chain, non-erythrocytic 1-like [Source:NCBI gene;Acc:115193640]	NA	B1, B2, B5, B4, B6
ENSSTUG00000011741	B1, B5		NA	guanine nucleotide-binding protein G(olf) subunit alpha-like [Source:NCBI gene;Acc:115150015]	NA	B1, B2, B5
ENSSTUG00000011744	B3		NA		NA	B3, B4, B5, B6
ENSSTUG00000012324	B3		NA		NA	B3, B4, B6
ENSSTUG00000012792	B2, B6	sbf2	NA	myotubularin-related protein 13-like [Source:NCBI gene;Acc:115203044]	NA	B1, B2, B6
ENSSTUG00000012968	B1, B2	zeb1b	NA	zinc finger E-box-binding homeobox 1-like [Source:NCBI gene;Acc:115195878]	NA	B1, B2
ENSSTUG00000013011	B1, B2, B5, B6	man1a1	NA	mannosyl-oligosaccharide 1,2-alpha-mannosidase IA-like [Source:NCBI gene;Acc:115193404]	NA	B2, B1, B5, B6
ENSSTUG00000013122	B1, B2, B5		NA	deoxyribonuclease gamma-like [Source:NCBI gene;Acc:115168748]	NA	B1, B2, B5
ENSSTUG00000013426	B1, B2, B3, B5, B6		NA	beta-galactoside alpha-2,6-sialyltransferase 2-like [Source:NCBI gene;Acc:115161273]	NA	B1, B2, B3, B5, B6
ENSSTUG00000014200	B1	MAST4	NA	microtubule-associated serine/threonine-protein kinase 1-like [Source:NCBI gene;Acc:115203965]	NA	B1, B2
ENSSTUG00000014428	B1, B4, B5, B7		NA		NA	B1, B4, B5, B7	Yes; ENSEMBL lists immunoglobulin-like domains (specifically V-set) in detected protein domains; some top blast hits to Ig-kappa chain
ENSSTUG00000015148	B5, B1		BCR light IgL lambda IGLC1	immunoglobulin lambda-1 light chain-like [Source:NCBI gene;Acc:115171871]	B-cells	B1, B2, B6, B5	Yes (IGLC)
ENSSTUG00000015855	B3, B5	h1-0	NA	histone H1.0-B-like [Source:NCBI gene;Acc:115159702]	NA	B3, B5, B6
ENSSTUG00000016325	B1, B5	vav2	NA	guanine nucleotide exchange factor VAV2-like [Source:NCBI gene;Acc:115159493]	NA	B1, B2, B5
ENSSTUG00000017124	B3	tek	NA	tyrosine-protein kinase receptor Tie-2-like [Source:NCBI gene;Acc:115160173]	NA	B3
ENSSTUG00000017243	B1	zgc:194275	NA	zgc:194275 [Source:ZFIN;Acc:ZDB-GENE-081022-92]	NA	B1, B2
ENSSTUG00000017361	B2	atp2a3	NA	sarcoplasmic/endoplasmic reticulum calcium ATPase 1-like [Source:NCBI gene;Acc:115148446]	NA	B1, B2
ENSSTUG00000017457	B3, B4, B5, B6	hipk2	NA	homeodomain-interacting protein kinase 2-like [Source:NCBI gene;Acc:115197406]	NA	B1, B2, B3, B4, B5, B6
ENSSTUG00000017654	B1, B2	camk1db	NA	calcium/calmodulin-dependent protein kinase type 1D-like [Source:NCBI gene;Acc:115197650]	NA	B1, B2
ENSSTUG00000017991	B1, B4, B7, B5		NA	POU class 2 homeobox associating factor 1 [Source:NCBI gene;Acc:115206189]	NA	B1, B2, B4, B5, B7, B6
ENSSTUG00000018953	B3	akap12b	NA	A-kinase anchoring protein 12 [Source:NCBI gene;Acc:115181176]	NA	B3, B5, B6
ENSSTUG00000019513	B1, B2, B5, B6	fcho2	NA	FCH and mu domain containing endocytic adaptor 2 [Source:NCBI gene;Acc:115203818]	NA	B1, B2, B5, B6
ENSSTUG00000020606	B4, B5, B6	tmcc3	NA	transmembrane and coiled-coil domain protein 3-like [Source:NCBI gene;Acc:115197660]	NA	B1, B2, B4, B5, B6
ENSSTUG00000020630	B5		NA	asialoglycoprotein receptor 1-like [Source:NCBI gene;Acc:115194491]	NA	B1, B4, B5
ENSSTUG00000020697	B3, B4, B5, B6	gadd45ga	NA	growth arrest and DNA damage-inducible protein GADD45 gamma-like [Source:NCBI gene;Acc:115164187]	NA	B3, B4, B5, B6
ENSSTUG00000021786	B1, B2, B4, B5	zgc:194275	NA	zgc:194275 [Source:ZFIN;Acc:ZDB-GENE-081022-92]	NA	B1, B2, B4, B5
ENSSTUG00000023616	B5	bcl6aa	NA	B-cell lymphoma 6 protein-like [Source:NCBI gene;Acc:115157916]	NA	B3, B4, B5
ENSSTUG00000025846	B1, B4, B5, B6	swap70a	NA	switch-associated protein 70-like [Source:NCBI gene;Acc:115203257]	NA	B1, B2, B4, B5, B6
ENSSTUG00000026177	B4	carhsp1	NA	calcium-regulated heat stable protein 1-like [Source:NCBI gene;Acc:115208391]	NA	B4, B5
ENSSTUG00000026759	B6, B3, B5	xpa	NA	DNA repair protein complementing XP-A cells homolog [Source:NCBI gene;Acc:115202194]	NA	B3, B4, B5, B6
ENSSTUG00000027061	B1, B4, B3, B5, B6	cd79b	CD79B	CD79b molecule [Source:NCBI gene;Acc:115161431]	B-cells	B3, B1, B4, B6, B5
ENSSTUG00000027283	B4, B1, B2, B6, B7, B5	IGKC	BCR light IgL kappa 1 IGKC1	immunoglobulin kappa constant [Source:HGNC Symbol;Acc:HGNC:5716]	B-cells	B5, B7, B1, B6, B4, B2	Yes (IGKC)
ENSSTUG00000027299	B7		NA		NA	B1, B7	Yes; lots of top BLAST hits to immunoglobulin light chain (IGLC)
ENSSTUG00000027308	B1, B5, B7		NA		NA	B1, B2, B5, B7	Yes; ENSEMBL lists immunoglobulin-like domains (specifically C1-set) in detected protein domains; top blast hits to Ig-kappa chain
ENSSTUG00000027968	B1, B4, B7, B5		NA		NA	B1, B4, B5, B7	Yes; ENSEMBL lists immunoglobulin-like domains (specifically C1-set) in detected protein domains; blast hit to immunoglobulin lambda-like polypeptide 1 (Salmo trutta, 96.43% ident)
ENSSTUG00000028030	B5, B4, B7	IGKC	BCR light IgL kappa 2 IGKC2	immunoglobulin kappa constant [Source:HGNC Symbol;Acc:HGNC:5716]	B-cells	B4, B1, B7, B6, B5
ENSSTUG00000028196	B1, B4, B5, B7		NA		NA	B1, B2, B4, B5, B7
ENSSTUG00000029930	B1, B2	MACF1	NA	microtubule-actin cross-linking factor 1-like [Source:NCBI gene;Acc:115176156]	NA	B1, B2
ENSSTUG00000030588	B1, B4, B5, B7		NA		NA	B1, B4, B5, B7	Yes; ENSEMBL lists immunoglobulin-like domains (specifically C1-set) in detected protein domains; blast hits to various immunoglobulins
ENSSTUG00000030819	B4	nfatc2a	NA	nuclear factor of activated T-cells, cytoplasmic 2-like [Source:NCBI gene;Acc:115165591]	NA	B1, B2, B4
ENSSTUG00000030861	B3	itga5	NA	integrin alpha-5-like [Source:NCBI gene;Acc:115167991]	NA	B3
ENSSTUG00000031221	B3	stk35l	NA	serine/threonine-protein kinase 35-like [Source:NCBI gene;Acc:115150125]	NA	B3
ENSSTUG00000031393	B4, B1, B3, B5, B2, B6	cd79a	CD79A	B-cell antigen receptor complex-associated protein alpha chain-like [Source:NCBI gene;Acc:115183518]	B-cells	B4, B2, B1, B5, B3, B6
ENSSTUG00000031966	B5, B4	cd40	CD40	tumor necrosis factor receptor superfamily member 5-like [Source:NCBI gene;Acc:115165602]	APCs	B5, B2, B1, B6, B4
ENSSTUG00000032962	B7		NA	dickkopf-related protein 4-like [Source:NCBI gene;Acc:115167659]	NA	B7
ENSSTUG00000034581	B1, B2	bcl11ab	NA	B-cell lymphoma/leukemia 11A-like [Source:NCBI gene;Acc:115147269]	NA	B1, B2
ENSSTUG00000034936	B1, B4, B5	dapp1	NA	dual adaptor of phosphotyrosine and 3-phosphoinositides 1 [Source:NCBI gene;Acc:115172463]	NA	B1, B2, B4, B5, B6
ENSSTUG00000036695	B3, B6	slc4a4b	NA	electrogenic sodium bicarbonate cotransporter 1-like [Source:NCBI gene;Acc:115159858]	NA	B3, B6
ENSSTUG00000036735	B4	epb41l3a	NA	band 4.1-like protein 3 [Source:NCBI gene;Acc:115195571]	NA	B3, B4, B5, B6
ENSSTUG00000037234	B3	paplna	NA	papilin-like [Source:NCBI gene;Acc:115173026]	NA	B3, B5, B6
ENSSTUG00000037275	B2	ctnna1	NA	catenin alpha-1-like [Source:NCBI gene;Acc:115205764]	NA	B1, B2, B6
ENSSTUG00000038102	B1, B2, B5, B6	btg1	NA	protein BTG1-like [Source:NCBI gene;Acc:115180039]	NA	B1, B2, B5, B6
ENSSTUG00000038698	B1, B2, B4, B5, B6	tcf12	NA	transcription factor 12-like [Source:NCBI gene;Acc:115167234]	NA	B1, B2, B3, B4, B5, B6
ENSSTUG00000038903	B1, B2	si:dkey-24p1.1	NA	si:dkey-24p1.1 [Source:ZFIN;Acc:ZDB-GENE-060503-631]	NA	B1, B2
ENSSTUG00000039449	B4, B5		NA		NA	B1, B2, B4, B5, B6
ENSSTUG00000039948	B1, B4, B5		NA	B-cell antigen receptor complex-associated protein alpha chain-like [Source:NCBI gene;Acc:115176709]	NA	B1, B4, B5
ENSSTUG00000040345	B3		NA	dedicator of cytokinesis protein 1-like [Source:NCBI gene;Acc:115181574]	NA	B3
ENSSTUG00000040541	B1, B5, B2, B6	mgat5	NA	alpha-1,6-mannosylglycoprotein 6-beta-N-acetylglucosaminyltransferase A-like [Source:NCBI gene;Acc:115179283]	NA	B1, B2, B5, B6
ENSSTUG00000040711	B1, B4, B5, B7		NA		NA	B1, B4, B5, B7	Yes; ENSEMBL lists immunoglobulin-like domains (specifically C1-set) in detected protein domains; top blast hits to immunoglobulin lambda-like; top blast hit to Ig light chain (O.mykiss, 92.34% ident)
ENSSTUG00000040813	B1, B4, B5, B7		NA		NA	B1, B4, B5, B7
ENSSTUG00000042457	B1, B2, B4, B5, B6, B7		NA		NA	B1, B2, B4, B5, B7, B6	Yes; ENSEMBL lists immunoglobulin-like domains (specifically V-set) in detected protein domains
ENSSTUG00000042537	B1, B2, B4, B6, B5, B7		NA		NA	B1, B2, B4, B5, B6, B7	Putative; BLAST hits to mostly unknown proteins but a couple of hits to Ig-kappa
ENSSTUG00000043662	B1, B2, B4, B5, B7		NA		NA	B1, B2, B4, B5, B7	Yes; ENSEMBL lists immunoglobulin-like domains (specifically C1-set) in detected protein domains; top blast hit to Ig-kappa light chain-like (S.trutta,99.31% ident)
ENSSTUG00000043737	B5	btg2	NA	protein BTG2-like [Source:NCBI gene;Acc:115208140]	NA	B1, B2, B5
ENSSTUG00000043834	B2		NA	band 4.1-like protein 1 [Source:NCBI gene;Acc:115150885]	NA	B1, B2, B6
ENSSTUG00000044159	B1, B2, B7, B4, B5, B6		NA		NA	B1, B2, B4, B5, B6, B7	Yes; BLAST hit to Ig-kappa light chain
ENSSTUG00000044896	B4, B6	nfic	NA	nuclear factor 1 C-type-like [Source:NCBI gene;Acc:115158340]	NA	B3, B4, B5, B6
ENSSTUG00000044938	B5		NA	T-cell acute lymphocytic leukemia protein 1-like [Source:NCBI gene;Acc:115178081]	NA	B1, B2, B6, B5
ENSSTUG00000045017	B4	scin	NA	adseverin-like [Source:NCBI gene;Acc:115175659]	NA	B1, B2, B4, B5, B6
ENSSTUG00000045344	B3, B5, B4, B6	bach2b	NA	transcription regulator protein BACH2-like [Source:NCBI gene;Acc:115194273]	NA	B2, B3, B4, B6, B5
ENSSTUG00000046598	B3, B4, B6, B5	FOXO1	NA	forkhead box O1 [Source:NCBI gene;Acc:115154939]	NA	B2, B3, B4, B5, B6
ENSSTUG00000047336	B4	hmbsa	NA	hydroxymethylbilane synthase [Source:NCBI gene;Acc:115154961]	NA	B3, B5, B4, B6
ENSSTUG00000047342	B3, B4, B5, B6		NA	equilibrative nucleoside transporter 2-like [Source:NCBI gene;Acc:115194162]	NA	B3, B4, B5, B6
ENSSTUG00000047670	B1, B2, B6	prkcha	NA	protein kinase C eta type-like [Source:NCBI gene;Acc:115172526]	NA	B1, B2, B6
ENSSTUG00000047953	B1, B5		NA	lipopolysaccharide-induced tumor necrosis factor-alpha factor homolog [Source:NCBI gene;Acc:115171750]	NA	B1, B2, B5, B6
ENSSTUG00000048209	B4, B5, B6	ank3a	NA	ankyrin-3-like [Source:NCBI gene;Acc:115153282]	NA	B1, B2, B3, B4, B6, B5
ENSSTUG00000048267	B1, B4, B7, B5		NA		NA	B1, B4, B5, B7	Yes; ENSEMBL lists immunoglobulin-like domains (specifically C1-set) in detected protein domains; several blast hits to IgM
ENSSTUG00000050131	B4	tcf12	NA	transcription factor 12-like [Source:NCBI gene;Acc:115203102]	NA	B1, B2, B3, B4, B6, B5
ENSSTUG00000050850	B3, B4, B5, B6	PLEKHA2	NA	pleckstrin homology domain-containing family A member 2-like [Source:NCBI gene;Acc:115164410]	NA	B1, B2, B3, B4, B5, B6
mikado.19G1247	B2, B6	NHSL2	NA	NA	NA	B1, B2, B6
mikado.22G195	B3, B4	IGLL1	NA	Ig-like domain-containing protein	NA	B3, B4	Yes (Ig-like domain-containing protein IGLL1-like)
mikado.3G1595	B1, B5, B7	NA	NA	NA	NA	B1, B5, B7
mikado.6G863	B2, B1, B4, B5, B6	NA	NA	Glycophorin-C-like	NA	B1, B2, B4, B5, B6
